# Identification of two independent *COL5A1* variants in dogs with Ehlers Danlos syndrome

**DOI:** 10.1101/660407

**Authors:** Anina Bauer, John F. Bateman, Shireen R. Lamande, Eric G Hanssen, Shannon G.M. Kirejczyk, Mark Yee, Ali Ramiche, Vidyha Jagannathan, Monika Welle, Tosso Leeb, Fiona L Bateman

## Abstract

**BACKGROUND:** The Ehlers Danlos syndromes (EDS) are a heterogeneous group of heritable disorders affecting connective tissues. The mutations causing the various forms of EDS in humans are well characterized, but the genetic mutations causing EDS-like clinical pathology in dogs are not known, thus hampering accurate clinical diagnosis.

**RESULTS:** Clinical analysis of two independent cases of skin hyperextensibility and fragility, one with pronounced joint hypermobility was suggestive of EDS. Whole genome sequencing revealed *de novo* mutations of *COL5A1* in both cases, confirming the diagnosis of the classical form of EDS. The heterozygous *COL5A1* p.Gly1013ValfsTer260 mutation characterized in case 1 introduced a premature termination codon and would be expected to result in α1(V) mRNA nonsense-mediated mRNA decay and collagen V haploinsufficiency. While mRNA was not available from this dog, biochemical analysis of the dermis suggested reduced collagen V in the dermis and ultrastructural analysis demonstrated variability in collagen fibril diameter and the presence of collagen aggregates, termed ‘collagen cauliflowers’, consistent with *COL5A1* mutations underlying classical EDS. In the second case DNA sequencing demonstrated a p.Gly1571Arg missense variant in the *COL5A1* gene. While samples were not available for further analysis, such a glycine substitution would be expected to destabilize the strict molecular structure of the collagen V triple helix and thus affect protein stability and/or integration of the mutant collagen into the collagen V/collagen I heterotypic dermal fibrils.

**CONCLUSIONS:** This is the first report of genetic variants in the *COL5A1* gene causing the clinical presentation of EDS in dogs. These data provide further evidence of the important role of collagen V in dermal collagen fibrillogenesis. Importantly from the clinical perspective we show the utility of DNA sequencing, combined with the established clinical criteria, in the accurate diagnosis of EDS in dogs.
